# Multiplexed single cell transcriptomics optimizes mesodermal patterning and hemogenic endothelial output from murine embryonic stem cells

**DOI:** 10.1101/2024.05.24.595249

**Authors:** Barbara Varnum-Finney, Adam M. Heck, Sanjay R. Srivatsan, Stacey Dozono, Rachel Wellington, Alisa B. Chankhunthod, Cynthia Nourigat-McKay, Tessa Dignum, Cole Trapnell, Brandon Hadland

## Abstract

**Background:** Early patterning of mesodermal precursor populations is a key step of hematopoietic development in the embryo. To better understand this process, we employed sci-Plex, a high-throughput method of measuring multiplexed perturbations at the single-cell level, to evaluate the transcriptional response of mouse embryonic stem cells subjected to a gradient of two key morphogens in early mesoderm/hematopoietic development, Activin and BMP4.

**Results:** sci-Plex revealed varying combinations of Activin and BMP4 temporally influenced mesoderm patterning in vitro and subsequent production of cell types reflecting their in vivo counterparts. We leveraged sci-Plex data to further optimize the generation of intraembryonic-like hemogenic endothelial cells that serve as the precursors of definitive hematopoietic lineages, including hematopoietic stem cells.

**Conclusions:** This study highlights the utility of sci-Plex to dissect how dose and temporal integration of interacting signal pathways determines cell fates and serves as a resource to analyze cell fate choices in early mesoderm patterning at single cell resolution.
