## Supplemental Tables for "Multiplexed single cell transcriptomics optimizes mesodermal patterning and hemogenic endothelial output from murine embryonic stem cells"

### Sheet: Table1
Supplemental Table 1: Cell type gene lists
Currated from Pijuan-Sala et al. 2019, https://www.nature.com/articles/s41586-019-0933-9
Epiblast	PGC	PS	Mesoderm	ExMeso_Alla	Mesenchyme	Cardiomyocytes	HE/Endothelial	Blood Progenitors	Erythroid	Neuroectoderm	Endoderm
Dnmt3b	Ifitm3	Nanog	Mesp1	Hoxa10	Ahnak	Smarcd3	Etv2	Lmo2	Hbb-bh1	Irx3	Dkk1
Pou5f1	Dnd1	Eomes	Lefty2	Hoxa11	Pmp22	Acta2	Kdr	Runx1	Hba-a2	Hesx1	Krt19
Epcam	Dppa3	Hhex	Mesp2	Tbx4	Krt18	Tagln	Anxa5	Gata1	Hba-a1	Six3	Amot
Utf1		Otx2	Osr1	Bmp4	Krt8	Myl7	Pecam1		Gypa	Sox9	Spink1
		Mixl1	Cdx2		Igf2	Myl4	Cdh5			Pax3	Emb
		Gsc	Hes7			Tnnt2				Tfap2a	Cystm1
		Lhx1	Hoxb1							Foxd3	Apoe
		Fgf8	Cdx1							Dlx2	Apoa2
		Pax7	Gbx2							Sox10	Ttr
			Tbx1							En1
			Meox1							Pax2
			Tcf15
			Aldh1a2
			Dll1
			Tbx6
			Isl1
			Tcf21

### Sheet: Table2
Supplemental Table 2: Gene Set Lists
Primitive Streak (PS)	Extra-Embryonic Cells (EEC)	Intra-Embryonic Cells (IEC)	Lateral Plate Mesoderm (LPM)	Arterial EC (Kalucka et al)	Arterial EC (Xu et al)
Wnt8a	Runx1	Lefty2	Mixl1	8430408G22Rik	Efnb2
Trh	Hapln1	Lrig3	Cxcr4	Clu	Bmx
Pim2	Fli1	Pcdh8	Myl4	Crip1	Gja5
	Ddah1	Zic3	Asb4	Fbln2	Gja4
	Tal1	Lhx1	Dkk1	Gja4	Cd200
	Sox7	Dll1	Lefty2	Hey1	Cxcl12
	Gata2	Pcdh19		Mecom	Kitl
	Lmo2	Sema6d		Sat1	Gkn3
	Col1a1	Jag1		Sema3g	Fbln2
	Morc4	Zic2		Sox17	Stmn2
	Lgr5	Lfng		Tm4sf1	Gper1
	Lama4	Pmaip1		Tsc22d1	Tmem255b
	Dlk1	Dll3			C1qtnf9
		Rimbp2			Timp4
					Tmem100
					Sparcl1
					Slc26a10
					Rbp7
					Alpl
					Apq7
					Hey1
					Emp2
					Lims2
					Cav1
					Ednrb
					Dusp26
					Ace
					Car7
					Pcp4l1
					Edn1
					Sema3g
					Efhd1
					Jam2
					Cd34
					Ramp3
					Plat
					Ltbp4
					Ackr3
					Col18a1
					Serpinf1
					Acta2
					Podx1
					Gprc5a
					Lmcd1
					Vegfc
					Nxpe4
					Igfbp3
